# Identification of *Lactuca sativa* transcription factors impacting resistance to *Botrytis cinerea* through predictive network inference

**DOI:** 10.1101/2023.07.19.549542

**Authors:** Harry Pink, Adam Talbot, Ryan Carter, Richard Hickman, Oliver Cooper, Rebecca Law, Gillian Higgins, Chenyi Yao, Frances Gawthrop, Paul Hand, David Pink, John Clarkson, Katherine Denby

## Abstract

Lettuce is susceptible to a wide range of plant pathogens including the fungal pathogens *Botrytis cinerea* and *Sclerotinia sclerotiorum*, causal agents of grey mould and lettuce drop, respectively. Chemical control is routinely used but there is an urgent need to develop varieties with enhanced resistance given the economic and environmental costs of preventative pesticide sprays, the prevalence of fungicide-resistant isolates of both pathogens in the field, and the increasing withdrawal of approved fungicides through legislation. Resistance against *Botrytis cinerea* and *Sclerotinia sclerotiorum* is quantitative, governed by multiple small-medium impact loci, with plant responses involving large-scale transcriptional reprogramming. The elucidation of the gene regulatory networks (GRNs) mediating these responses will not only identify key transcriptional regulators but also interactions between regulators and show how the defence response is fine-tuned to a particular pathogen. We generated high-resolution (14 time points) time series expression data from lettuce leaves following mock-inoculation or inoculation with *B. cinerea*, capturing the dynamics of the transcriptional response to infection. Integrating this data with a time series dataset from *S. sclerotiorum* infection of lettuce identified a core set of 4362 genes similarly differentially expressed in response to both pathogens. Using the expression data for these core genes (with additional single time point data from 21 different lettuce accessions) we inferred a GRN underlying the lettuce defence response to these pathogens. Using the GRN, we have predicted and validated key regulators of lettuce immunity, identifying both positive (LsBOS1) and negative (LsNAC53) regulators of defence against *B. cinerea*, as well as downstream target genes. These data provide a high level of detail on defence-induced transcriptional change in a crop species and a GRN with the ability to predict transcription factors mediating disease resistance both in lettuce and other species.
