## Supplementary material for "Identification of *Lactuca sativa* transcription factors impacting resistance to *Botrytis cinerea* through predictive network inference": Supp dataset 1

### Sheet: TableS1 - RNASeq_Info
Supp Dataset 1: RNA sequencing statistics from the Botrytis cinerea infection time series detailing the number of reads sequenced (input), the number and percentage which uniquely aligned to the combined lettuce/B. cinerea transcriptome, average length of mapped length and the percentage which were mapped to the B. cinerea transcriptome.
Sample	hpi	Treatment	rep	Number_of_input_reads	Uniquely_mapped_reads_number	Uniquely_mapped_perc	Average_mapped_length	perc_Botrytis
T09_Infected_rep1	T09	Infected	rep1	35736940	31799447	88.98	148.79	0.886958
T09_Infected_rep2	T09	Infected	rep2	39754377	36333316	91.39	149.04	0.953869
T09_Infected_rep3	T09	Infected	rep3	52374576	47957112	91.57	149.06	1.12858
T09_Mock_rep1	T09	Mock	rep1	34229449	30467931	89.01	148.97	0.00524969
T09_Mock_rep2	T09	Mock	rep2	32061642	27910391	87.05	148.81	0.0130706
T09_Mock_rep3	T09	Mock	rep3	34329075	32073853	93.43	149.11	0.00187585
T12_Infected_rep1	T12	Infected	rep1	43883083	40602763	92.52	148.98	0.846904
T12_Infected_rep2	T12	Infected	rep2	27823060	25587686	91.97	149.05	1.3887
T12_Infected_rep3	T12	Infected	rep3	167904558	157495722	93.8	149.09	1.68585
T12_Mock_rep1	T12	Mock	rep1	42722385	38485045	90.08	148.88	0.00716061
T12_Mock_rep2	T12	Mock	rep2	39829117	37416420	93.94	149.11	0.00474276
T12_Mock_rep3	T12	Mock	rep3	41203809	38309129	92.97	149.08	0.00241096
T15_Infected_rep1	T15	Infected	rep1	36527949	34159372	93.52	149.19	1.92297
T15_Infected_rep2	T15	Infected	rep2	34053440	31245976	91.76	149.16	2.1751
T15_Infected_rep3	T15	Infected	rep3	37589014	34046436	90.58	149.12	1.8278
T15_Mock_rep1	T15	Mock	rep1	33855072	19620706	57.95	146.89	0.00314601
T15_Mock_rep2	T15	Mock	rep2	38872623	35786824	92.06	149.16	0.0059936
T15_Mock_rep3	T15	Mock	rep3	38333972	34355449	89.62	149.16	0.00317211
T18_Infected_rep1	T18	Infected	rep1	28711867	26592742	92.62	149.34	2.09853
T18_Infected_rep2	T18	Infected	rep2	26948485	24552412	91.11	149.12	2.03409
T18_Infected_rep3	T18	Infected	rep3	29768834	27572957	92.62	149.14	3.40452
T18_Mock_rep1	T18	Mock	rep1	35947219	32673534	90.89	149.02	0.00409474
T18_Mock_rep2	T18	Mock	rep2	37573813	33546449	89.28	149.08	0.00553457
T18_Mock_rep3	T18	Mock	rep3	33121894	29258082	88.33	148.94	0.0116549
T21_Infected_rep1	T21	Infected	rep1	28821811	26671748	92.54	149.11	2.56696
T21_Infected_rep2	T21	Infected	rep2	35832241	33095166	92.36	149.19	5.10343
T21_Infected_rep3	T21	Infected	rep3	28657734	26286945	91.73	149.15	5.65477
T21_Mock_rep1	T21	Mock	rep1	46588761	28275602	60.69	149	0.00297209
T21_Mock_rep2	T21	Mock	rep2	30044820	27331774	90.97	149.12	0.0049643
T21_Mock_rep3	T21	Mock	rep3	34549039	30870647	89.35	149.1	0.0100102
T24_Infected_rep1	T24	Infected	rep1	39787920	35454463	89.11	149.09	2.89778
T24_Infected_rep2	T24	Infected	rep2	25841834	23030551	89.12	148.96	6.43607
T24_Infected_rep3	T24	Infected	rep3	87610926	76194968	86.97	148.91	5.95163
T24_Mock_rep1	T24	Mock	rep1	29916264	26458307	88.44	148.98	0.00276632
T24_Mock_rep2	T24	Mock	rep2	28803830	26368246	91.54	149.09	0.00895231
T24_Mock_rep3	T24	Mock	rep3	54542891	50047295	91.76	149.12	0.00311828
T27_Infected_rep1	T27	Infected	rep1	34348920	31078929	90.48	149.01	3.80552
T27_Infected_rep2	T27	Infected	rep2	127174371	117443584	92.35	149.1	4.03402
T27_Infected_rep3	T27	Infected	rep3	31651268	28467493	89.94	148.89	4.80989
T27_Mock_rep1	T27	Mock	rep1	65985733	59269351	89.82	149.02	0.00322693
T27_Mock_rep2	T27	Mock	rep2	54895149	48889095	89.06	148.92	0.00511286
T27_Mock_rep3	T27	Mock	rep3	47386841	42805361	90.33	148.98	0.00265552
T30_Infected_rep1	T30	Infected	rep1	29788296	25420012	85.34	148.62	4.89181
T30_Infected_rep2	T30	Infected	rep2	34846296	32034123	91.93	149.05	10.2978
T30_Infected_rep3	T30	Infected	rep3	26005134	23719362	91.21	149.09	5.6927
T30_Mock_rep1	T30	Mock	rep1	59579818	54862271	92.08	149.03	0.00177145
T30_Mock_rep2	T30	Mock	rep2	66013739	51006436	77.27	148.18	0.00241353
T30_Mock_rep3	T30	Mock	rep3	78465752	69339491	88.37	149	0.0132795
T33_Infected_rep1	T33	Infected	rep1	39383378	35862758	91.06	148.98	4.58797
T33_Infected_rep2	T33	Infected	rep2	12590687	11570968	91.9	148.97	10.3719
T33_Infected_rep3	T33	Infected	rep3	52095155	48314607	92.74	149.05	9.70805
T33_Mock_rep1	T33	Mock	rep1	35040439	31394000	89.59	148.75	0.0148908
T33_Mock_rep2	T33	Mock	rep2	41719074	38164685	91.48	148.91	0.00188306
T33_Mock_rep3	T33	Mock	rep3	27953207	25488074	91.18	149	0.00519138
T36_Infected_rep1	T36	Infected	rep1	43052432	39678087	92.16	149.02	8.53065
T36_Infected_rep2	T36	Infected	rep2	36381491	33130348	91.06	148.95	10.5804
T36_Infected_rep3	T36	Infected	rep3	44651419	40706365	91.16	149.22	6.84774
T36_Mock_rep1	T36	Mock	rep1	28492954	26227876	92.05	149	0.00750862
T36_Mock_rep2	T36	Mock	rep2	45120933	40701561	90.21	148.93	0.0169787
T36_Mock_rep3	T36	Mock	rep3	32406410	27887366	86.06	148.78	0.0102054
T39_Infected_rep1	T39	Infected	rep1	50328414	44860214	89.13	149.08	9.0539
T39_Infected_rep2	T39	Infected	rep2	50317541	45110448	89.65	149.18	12.2954
T39_Infected_rep3	T39	Infected	rep3	36711239	33331932	90.79	149.11	9.31156
T39_Mock_rep1	T39	Mock	rep1	58341382	52932208	90.73	149.2	0.00654285
T39_Mock_rep2	T39	Mock	rep2	50230291	43429355	86.46	149.04	0.0138358
T39_Mock_rep3	T39	Mock	rep3	27036221	24315175	89.94	149.03	0.0282057
T42_Infected_rep1	T42	Infected	rep1	39832808	36133146	90.71	149.11	7.39034
T42_Infected_rep2	T42	Infected	rep2	34320182	31884647	92.9	149.18	10.4768
T42_Infected_rep3	T42	Infected	rep3	29159503	27211749	93.32	149.17	8.08007
T42_Mock_rep1	T42	Mock	rep1	46359487	38071540	82.12	148.62	0.0101598
T42_Mock_rep2	T42	Mock	rep2	33679116	30404945	90.28	149.16	0.18545
T42_Mock_rep3	T42	Mock	rep3	34695569	31918524	92	149.16	0.0068718
T45_Infected_rep1	T45	Infected	rep1	69659362	64756316	92.96	149.14	7.53166
T45_Infected_rep2	T45	Infected	rep2	59188145	54820395	92.62	149.08	10.68
T45_Infected_rep3	T45	Infected	rep3	52595605	49074928	93.31	149.14	8.84919
T45_Mock_rep1	T45	Mock	rep1	38125919	33764679	88.56	149.1	0.0100112
T45_Mock_rep2	T45	Mock	rep2	31301077	27524390	87.93	149.08	0.0197689
T45_Mock_rep3	T45	Mock	rep3	39583283	35621831	89.99	149	0.00872519
T48_Infected_rep1	T48	Infected	rep1	37198392	34686732	93.25	149.05	16.2949
T48_Infected_rep2	T48	Infected	rep2	48543472	45284063	93.29	149.11	8.65597
T48_Infected_rep3	T48	Infected	rep3	48127060	44928159	93.35	149.09	9.64661
T48_Mock_rep1	T48	Mock	rep1	42963371	38858518	90.45	149.1	0.0114095
T48_Mock_rep2	T48	Mock	rep2	29393310	26326639	89.57	149.06	0.0143691
T48_Mock_rep3	T48	Mock	rep3	37930079	34202533	90.17	149.06	0.0153534
