## Supplementary material for "Identification of *Lactuca sativa* transcription factors impacting resistance to *Botrytis cinerea* through predictive network inference": Supp dataset 8

### Sheet: Sheet1
Supplementary Dataset 8: Details of primer sequences used in cloning and qPCR expression analysis
Name	Sequence	Purpose
LsBOS1_attB1_Fwd	GGGGACAAGTTTGTACAAAAAAGCAGGCTTCATGAACAGCAACAACTGTGTGG	Gateway Cloning
LsBOS1_attB2_Rev	GGGGACCACTTTGTACAAGAAAGCTGGGTCTCACATGTTGAATTGCTGTTTTAAAAACC	Gateway Cloning
LsNAC053_attB1_Fwd	GGGGACAAGTTTGTACAAAAAAGCAGGCTTCATGGCAGTGGTGCTTGATTC	Gateway Cloning
LsNAC053_attB2_Rev	GGGGACCACTTTGTACAAGAAAGCTGGGTCTCATTGGCCTGAAGAGGAGGCAA	Gateway Cloning
AtPUX1_qPCR_Fwd	TTTTTACCGCCTTTTGGCTA	qPCR internal control
AtPUX1_qPCR_Rev	ATGTTGCCTCCAATGTGTGA	qPCR internal control
AtPP2AA3_qPCR_Fwd	TAACGTGGCCAAAATGATGC	qPCR internal control
AtPP2AA3_qPCR_Rev	GTTCTCCACAACCGCTTGGT	qPCR internal control
LsBOS1_qPCR_Fwd	GCAGTCTCACCTGTTTCCGA	qPCR
LsBOS1_qPCR_Rev	GGGCGTCTGTAAATCCACCA	qPCR
LsNAC53_qPCR_Fwd	CCGGAAGAGTGGTTCTGGAC	qPCR
LsNAC53_qPCR_Rev	GTCTGGTGTGTCTGAGCCAA	qPCR
AtNAC53_qFwd	AAGGAATTGGATGTGGGGTC	qPCR
AtNAC53_qRev	GAAACGCCTCACCAATCAAA	qPCR
AtRBOHA_qPCR_Fwd	CATGGTTCCGCAGAGTAGGA	qPCR
AtRBOHA_qPCR_Rev	CAAACCCGCCATAGCACCTA	qPCR
AtRBOHB_qPCR_Fwd	TCACCATTACAATGGCATCCGT	qPCR
AtRBOHB_qPCR_Rev	AGGGAAGTTGACAAACCTTGGAATA	qPCR
AtRBOHC_qPCR_Fwd	CCGCGGTTACTACATGCAAC	qPCR
AtRBOHC_qPCR_Rev	CCTCTTCTGAACCAAGGCGT	qPCR
AtRBOHD_qPCR_Fwd	GCTGCTCCGTGCTTTCAGAT	qPCR
AtRBOHD_qPCR_Rev	GATACGGCTCGGCAGTTCAC	qPCR
AtRBOHE_qPCR_Fwd	ATCCGGAACACGGGTGAGAA	qPCR
AtRBOHE_qPCR_Rev	GCCGCAGTAAAACACTCCGA	qPCR
AtRBOHF_qPCR_Fwd	GGTTCGACTGCTTAAGGTTGCT	qPCR
AtRBOHF_qPCR_Rev	CGAAACCGCAGGACATTGGA	qPCR
AtNSL1_q_Fwd	ATGTTGGCCAAAAGATGCGAG	qPCR
AtNSL1_q_Rev	ACCATATTTCTCAATAAACCCAGCA	qPCR
