## Supplementary material for "Identification of *Lactuca sativa* transcription factors impacting resistance to *Botrytis cinerea* through predictive network inference": Supp dataset 9

### Sheet: gene_id_table
Supplemental Dataset 9: Details of specific lettuce genes named within this work. Information includes L. sativa cv. Saladin V8 genome id (gene_id), gene name abbreviation as used in this work (gene_name), NCBI Gene Locus ID, single closest Arabidopsis orthologue based on blastp search (Reyes Chin-Wo et al 2017) (closest_arabidopsis_ortholog), as well as CDS sequence and amino acid sequence.
gene_id	gene_name	NCBI_Gene_LOC_ID	closest_arabidopsis_ortholog	cds_seq	aa_seq
Lsat_1_v5_gn_3_26481	LsAOS	111905234	AT5G42650.1	ATGGCGTCACCGGAAAACCTCCCATTACGAGATATCCCCGGCGATTATGGCCTACCATTCTTTGGTCCCATTAAAGACAGATACGATTACTTTTACAACCAAGGTGAAGATGAATTCTTCAGAACCCGAATCGCAAAATACAAATCCACTGTCTTCCGTACAAACATGCCACCAGGCCCCTTCATCTCTTCCAACTCCAAAGTCGTCGCTGTTCTTGATTCCAAAAGCTTCCCAATTCTCTTTGACACCTCCAAAGTCGAAAAGAAGAACCTTCTCGACGGCACTTACATGCCGTCAACCGCCTTCTTCGGTGGTTACCGCGTCTGTGCTTTCCTTGATCCGTCTGAACCTACCCACCATGCACTCAAATCCTTCTTCCTGAGCTTCCTTGCTTCGTCT…	MASNRDGDYGGKDRYDYYNGDRTRAKYKSTVRTNMGSSNSKVVAVDSKSDTSKVKKNDGTYMSTAGGYRVCADSTHHAKSSASSHKKYRNSSDNTSDKTADNTNSDNMADVRTGVHSTKKSKGSGYTDTWAAGTGKYNDDHTAKGYKKYKAVYSATSDASSGKRACHNVAGNAGGMKVSKWGTAGSHRARTVVKGDVTSARMMKSAVYARVYYASAKDVVSHDGAKKGGATKDVSNADRGDGKKYVYWSNGRTNTADNKCAKDVVCSRMVRYDTTVGKVAGASVKTSTKAT
Lsat_1_v5_gn_6_70301	LsBOS1	111904519	AT3G06490.1	ATGAACAGCAACAACTGTGTGGAAATGGGTGGTAGTGAAGAAGATGATCAAATAAGCATGATGGAAGATCTTAGAAGAGGCCCATGGACTGTTGAAGAAGATTTCACTCTCATCAATTACATCGCCCATCACGGCGAAGGCCGCTGGAATTCTCTTGCTCGTTGCGCCGGGCTTAAAAGAACCGGAAAGAGTTGCCGATTGAGGTGGTTGAATTATTTACGACCTGATGTACGTCGTGGGAATATTACTCTTGAAGAACAACTCTTAATTCTTGAACTTCATTCTCGTTGGGGCAATCGCTGGTCAAAAATAGCACAACATTTGCCGGGAAGAACGGATAATGAGATCAAAAATTATTGGAGAACGAGAGTACAAAAGCATGCAAAACAATTGAAATGT…	MNSNNCVMGGSDDSMMDRRGWTVDTNYAHHGGRWNSARCAGKRTGKSCRRWNYRDVRRGNTHSRWGNRWSKAHGRTDNKNYWRTRVKHAKKCDVNSKKDTMRYWMRVRAAATTATTGGSSSSTTTTTSTTTTTNSYNTNMDCVTSVVHGNNNTGNTCSNYGNTMTSYTNSSTTAVSVSDTDCYYANSNHMHNNNGGTDASAGYNGMDAMVNNWTDGGNGGDDSDNWNVDWKNM
Lsat_1_v5_gn_7_33721	LsCOS	111890503	AT3G48310.1	ATGGAACCTCTCACCATCGTCTCCCTCGCTGTGGCTTCATTCCTTCTCTTTGCTTTTTGGGCATTATCACCGAAGACCTCCAAGAACTTGCCACCAGGTCCACCAAAACTACCCATCATCGGAAACATACACCAACTCAAAAGCCCAACTCCTCATCGAGTTCTTAGAAACTTAGCCAAGAAATATGGCCCCATCATGCATCTACAGCTCGGACAAGTCTCTACAGTCGTCGTGTCTACACCTCGACTTGCTCGAGAGATCATGAAAACCAACGATATCAGCTTTGCTGACAGACCCACCACCACAACCTCCCAAATCTTCTTCTATAAAGCTCAAGACATTGGGTGGGCTCCTTATGGCGAATACTGGAGGCAGATGAAGAAGATTTGCACCTTGGAG…	MTVSAVASAWASKTSKNGKGNHKSTHRVRNAKKYGMHGVSTVVVSTRARMKTNDSADRTTTTSYKADGWAYGYWRMKKCTSAKKVRSSSRRRSKVSKAGTVNTMTVMVNNVCKATGDSCKDATVYDVKTSANASYYGNVGKKAKWKMKDDDVKHRSKGRNKSDDVDVRVKDTGGDTVTDHVKAVVDMTAGTDTSSATWAMTMRNHMMKRAVRSVVKGDTTTDSHYKVKTRHATVRCRACNVDGYDAKTKVNAWACGTDDSWKDASRNCNYMGADGAGRRCGTGSMVYANYHDWKNGKHDTTGSTSKHKVKS
Lsat_1_v5_gn_0_17841	LsDMR6	111920383	AT5G24530.1	ATGGCCGCAAAAGTCATCTCCAGTGGATTCCGGTATACTACTCTACCGGAGAGCTACGTCCGTCCGGTTAACGACAGACCTAACCTATCTCAAGTTTCCGATTGCAACGACGTTCCTGTTATTGACATCGGTTGTGGTGATAGACAACTCATAAGCCAACAAATTGGCGATGCTTGTAGAAGATACGGTTTTTTCCAGGTGATTAATCATGGTGTGCCTGATGAAATAGTGGAGAAAATGCAACAAGTAGGTAGGGAGTTTTTCCTGTTGCCTGTGGAAGAGAAGATGAAGCTTTACTCAGAGGATCCATCGAAGACGATGAGGCTATCCACCAGCTTTAACGTCCAAAAAGAACAAATTCATAACTGGCGAGATTATCTCCGCCTTCACTGTTATCCT…	MAAKVSSGRYTTSYVRVNDRNSVSDCNDVVDGCGDRSGDACRRYGVNHGVDVKMVGRVKMKYSDSKTMRSTSNVKHNWRDYRHCYDYSWSNSYKYVGNYCTAVRNGMRSSSGKKTGDGHMANHYVCTYGGHTDNATDTVSGVKDGKWAVKHNAVNGDAVSNGYKSVWHRAVVNSDNRMSASCCNDTVRAKKGSKVKTYAYYAKWTRNDHCKN
Lsat_1_v5_gn_5_18140	LsEDS1	111881482	AT3G48090.1	ATGGAGGTAGAGAGAGACTCAGTGAAACTGAGCCTGAGCAATGAGCTAACAAAAACAGCTCAATCACTATCCATGGAATCCCACAAACAAAACAAACCTTTCATCACAAACCTCAACAAGAAACCATCAATGGAGGTTGCTATCTTCGCATTTCCAGGATCGTGGGAAGTCAGCGACTGGTACCATGATGATCGTTTTGGAGAAACCGAGGTTGATCGTAAACTCTTCAAGTCCATGTGCCGGATCGGAGAGAATCGACCCGCCAAAGTCAACGCAGCGTTTCTTAAAAGATTCCAAGATCTTTTAAACGATTCCACCTTCAAATCGGAGGTAGAGAAAGCTGTGAACACAAATAAGAAGATTTTGTTCACAGGGCATTCGTATGGTGGTGCAATAGCA…	MVRDSVKSSNTKTASSMSHKNKTNNKKSMVAAGSWVSDWYHDDRGTVDRKKSMCRGNRAKVNAAKRDNDSTKSVKAVNTNKKTGHSYGGAASATWDYVKNRGKKGCVTGSGDRTSHAVRRKWAGHTHVMHDVRMMSKSHSKHKVNADDKHKSRKSKSGGKRTADRSGDDGVNVNASTVSSHVAMTNSMKSVDVKVSYRSGYVCTSHSRVNNAVYTDSNVDSSKSNSSYVKNVNDKDNDHTNGTADDAVRTSNASARARCCAAANRKKNKMDKSMKKYATKNKKRNRTKDDRYKKNHTDYYAKKHDVDVNVDRKAKDVMVMRDDDGRWVKVGTRRDGNYYRHSKGDDNNKVYDVRKRYKTRWYHANGMGVSTNVAKKVTKKKDMVKNKVNWSDHKRKDDD…
Lsat_1_v5_gn_3_121961	LsERF1	111887910	AT3G23240.1	ATGGATTCATGTCTTTCCATCCACTCGCCGGAATCCTCCTTCAGCTCTTCGCTGGAGTTCTCGCATGGGGACAGCAGTCGCCTTCACTCAACCAATTCTCTCCCCTTCAATGAAAACGATTCCGAAGAGATGCTTCTTTTTGGCCTCCTAACAACCGGCTTCGACACCACATCTTCCGACGAAGTTACCTCAAAAGCTTTGAAAGCACCCAACAAAGTCACCGCATTCAGAGGCGTTAGACGGCGGCCTTGGGGGAAATTCGCGGCGGAGATAAGGGATTCCACGAGAAACGGAGTGAGGGTTTGGCTGGGTACATTTGATAGTGCAGAAGCAGCTGCGTTGGCTTACGATCAGGCTGCTTTGTCAATGAGGGGATCATCGGCGATTTTGAACTTTCCG…	MDSCSHSSSSSSSHGDSSRHSTNSNNDSMGTTGDTTSSDVTSKAKANKVTARGVRRRWGKAARDSTRNGVRVWGTDSAAAAAYDAASMRGSSANVRVRSCMMGSKAASGGSVMAKKKHMRRRAASKRSRRNRKVVDGVDYATSSNAN
Lsat_1_v5_gn_5_2060	LsFPS1	111895140	AT5G47770.1	ATGAGCACCGATCTGAAGTCCAAATTTCTCGAAGTTTACGATACTCTGAAATCCGAGTTAATTAACGATCCTGCCTTCGAATTCGATGACGATTCTCGTCAATGGGTTGAAAAGATGCTTGACTACAATGTACCTGGAGGAAAGCTGAATCGGGGGCTGTCTGTTGTTGACAGTTACCAGTTGCTTAAGGGAGAAGAGCTGACAGAAGATGAGATTTTTCTTTCATCTGCCCTTGGTTGGTGTGTTGAATGGCTTCAAGCATACTTCCTTGTGCTTGATGACATCATGGACGAATCTCATACCCGCAGAGGTCAACCCTGTTGGTTCAGATTACCCAAGGTTGGTATGATTGCTGCAAATGATGGAATAATTCTTCGCAACCATATTCCAAGAATTCTC…	MSTDKSKVYDTKSNDADDDSRWVKMDYNVGGKNRGSVVDSYKGTDSSAGWCVWAYVDDMDSHTRRGCWRKVGMAANDGRNHRKKHRGKYYDVDNVTASGMDTTVGKDSKYSSHRRVYKTAYYSYVACAMGDKHVVKDVVMGTYVDDYDCGAVGKGTDDKCSWVVKAADSKHNYGKKDASVAKVKYHTNGVDYSKSYKTSAHSKAVAVKSGKYKRK
Lsat_1_v5_gn_8_115261	LsGAO	111882413	AT1G13080.1	ATGGAGCTTTCAATAACCACCTCCATTGCTCTCGCCACCATCGTCTTCTTCCTTTACAAGCTTGCCACTCGTCCCAAATCCACTAAAAAGCAACTTCCAGAGGCATCGCGACTCCCCATAATCGGTCACATGCACCATCTAATCGGTACAATGCCACATCGTGGTGTTATGGATTTAGCAAGAAAGCATGGATCTTTGATGCATCTGCAGCTTGGTGAGGTCTCGACAATCGTGGTGTCATCTCCAAAATGGGCTAAAGAGATTTTAACGACTTACGACATTACCTTCGCTAACAGGCCTGAGACCCTAACTGGTGAGATCATTGCATATCACAACACAGATATCGTTCTTGCACCCTACGGTGAATACTGGAGACAACTACGAAAGCTTTGCACTTTG…	MSTTSAATVYKATRKSTKKASRGHMHHGTMHRGVMDARKHGSMHGVSTVVSSKWAKTTYDTANRTTGAYHNTDVAYGYWRRKCTSVKKVKSSRCWNVKVKSGSGKNSSKMATSRAAGKGKDRTVKRTGGDVADSKKHHSGKRARTSHKKDNNNVAHHVSTSSKANTDVRKDSATADNVKADMGAGTDTSSATVWASRCRAMKVARANGKKDDAYNVRTRHVMRCRVNAGYANKTKVNVANRDYWKDAARNNNNMGADYYGAGRRMCGAAGANVANYHNWKNGASHDDMTSGATVRKTVS
Lsat_1_v5_gn_8_116421	LsGAS1	111882424	AT5G23960.1	ATGGCAGCAGTTGAAGCCAATGGTACCCTTCAAGCAAACACCAAAACCACCACAGAGCCTGTGCGTCCTTTGGCCAATTTCCCTCCTTCTGTATGGGGTGATCGTTTCTTGTCATTCTCTCTTGACAATACGGAATTGGAAGGATATGCAAAAGCCATGGAGGAGCCCAAAGAAGAAGTGAGAAGATTGATCGTAGATCCAACAATGGATTCAAATAAGAAACTAAGTTTGATTTATTCTGTACATCGACTTGGTTTGACATATCTTTTCTTGCAAGAGATAGAAGCACAGCTTGACAATATTTTCAAAGCGTTTAAATTGCAAGATTATGATGAAGTTGATCTATACACAACTTCTATTAACTTTCAAGTTTTCCGACACCTTGGTCACAAACTGCCT…	MAAVANGTANTKTTTVRANSVWGDRSSDNTGYAKAMKVRRVDTMDSNKKSYSVHRGTYADNKAKDYDVDYTTSNVRHGHKCDVNKKDSSSGTKSTNDVKGMGYCARRGSDASATVTKSVVNTGKAVSKRHGMMVARYSNYDCSTHSVKAKHNYKRVSKWWKDMRTTYRDRVYWGYRYSARATKTVVDDTYDAYATRTDANRWDSAYRYKDYAKAKGRAKSVASKADARGYAWTNSGYVASYMKNGVTSAYNVSKSAVGMGMVSDAAWYSHKTASSRDDVMTYRRGSATGVDSYKTYGVSKADNKMNAWKDNGCKRVSMDANARMDVVYRYDDGTGKTMKYTVGSSM
Lsat_1_v5_gn_8_116340	LsGAS2	111882428	AT5G23960.1	ATGGCAGCAGTTGACACTAATGCCACCATCCAAGAAAAGACCACCGCAGAGCCGGTGCGTCCTTTAGCCAACTTCCCTCCTTCGGTATGGGGTGATCGCTTCCTATCATTCACTCTTGACAATTCGGAACTCGAAGGATATGCAAAAGCCATGGAAGCCCCAAAAGAAGAATTGAGAAGATTGATTGTAGATCAAACAATGGATTCAAATAAGAAACTAAGTTTGATTTATTCCGTCCACCGTCTTGGTTTGACATATCTGTTCTTGCAAGAGATTGAAGCCCAGCTAGACAAAATTTTCAAAGAGTTCAACTTGCAAGATTATGATGAAGTTGATCTTTACACAACTTCTATCAACTTTCAAGTTTTCCGACACCTTGGTTATAAACTACCTTGTGAT…	MAAVDTNATKTTAVRANSVWGDRSTDNSGYAKAMAKRRVDTMDSNKKSYSVHRGTYADKKNDYDVDYTTSNVRHGYKCDVNKKDNTSGAKDSTDVKGMGYSSRTRGSDASSTTKKSVVNNGNAVSRRHGMMVARYSNYSCATHCKAKHSYKRVSKWWKDMRTTYRDRVYWGYRYSARATKTVVDDTYDAYATRTDANRWDMSAMYRYKDYAKAGRAKSVASKADARGYAWTNSGYVASYMKNGTSAYNVSKSAVGMGDVSNAAWYSHKTASSRDDVMTYRRGSATGVDAYKTYGVSKADKMNAWKDNGCKRVSMDANARMDVVYRYDDGTGKTMKYTVGSVSM
Lsat_1_v5_gn_3_22001	LsICS2	111917272	AT1G18870.1	ATGGCAGCGACAGGCCATTGTGTGGCGCATTTTATGGAACCTGCAGACTCTTCTACCAAATGCAACAACATATTAGGTGCAACCAAACACACTGTCTACACACCTACCCAAAGATATAATCATTTTTGTTCGCTATCAATGAACGGTTGCCAAGCTCGAGACCCAAGAAGCCCTGTCGGGATGACTGAAACTCGGACTTTTCCGTCTGTATCAACACCTGCCATGGCAATGGAACGACTCAGTTCTGTGATTACTGAGTTGGGGTCCCACCCCCCGGTGTACAGGTCCGGAATATTACGGCTGGAGGTTCCAATCGAACAGCAAATCGAAGCAATCGACTGGCTACGCGGTCAGCAACAATTCCAGCATCTCCCTCGATGTTTCTTCTCGGGTAGAAGT…	MAATGHCVAHMADSSTKCNNGATKHTVYTTRYNHCSSMNGCARDRSVGMTTRTSVSTAMAMRSSVTGSHVYRSGRVADWRGHRCSGRSRRRRNGYGYSDYDDTSDHDSSSVAGGSAVRHSSHDWRSKRSKKCSMRAYGARDAANSSWAGSMVNGSSMVTTAWDSSWTGKAHAATMTVSCNVKRKVNTSSSNNVSKKVWDGVNRAMNKNNSNSKVVARSSRTSDDTWATVGNAYCDASGNTHRNKDYSAMAGTRARGDSKADADSSSKDDKSVRCRRKSVCTTVKTRKRVHYARRGRRSDDDSSHTAVCGTARATMDRGMYAGVGWGGGSAVGRSAVKGVGAYAGTGVGSNSSWDKTSTKMKVASVNTKKAMSM
Lsat_1_v5_gn_9_123300	LsLOX1	111878912	AT1G55020.1	ATGGAAGATGGAAAGAAGATGATCACAGGGAGAGTGGTCTTGCAGAAAAAGAACGTGTTGGATTTTAATGACTTAGGTGCATCAGTTCTTGATCGACTGCATGAGGTGTTTGGTGGAAACATCTCTTTCCAGCTCATTAGTGCAATTCATCCGGAGCACGAATCCTCAGAAGGAAGGTTGAAAGGAAAACTTGGAAATCCCGCCATCTTGGAAGACTGGATTACCACAATTACCCCTCTGACAGTGGAGGACACCGAGTATGAAGTTAGCTTCGAATGGGACGATAAGATAGGTGTTCCAGGGGCATTTCTTGTAAAAAATCGTCACCATAGTGAATTTTACCTAAAGACCCTCACTCTACACGATGTTCCTGGTCATGGCCATGTCCATTTTGTTTGT…	MDGKKMTGRVVKKNVDNDGASVDRHVGGNSSAHHSSGRKGKGNADWTTTTVDTYVSWDDKGVGAVKNRHHSYKTTHDVGHGHVHVCNSWVYSKYYKDRANKAYGTGYRVRGNGSGKWDRVYDYAYNDGDDHDDDARVGGSTYYRRGKTGRATSDTSRNSSYVADRRHVKSDGGKSTGVSADSTNDSDVKVYGGKVKARKKHVRSTDGGKMAKGDKSAWRTDARMAGVNVSRKTSKDKVYGNNSSKRYHSKDGAKTNKYDHHDSMYVRRNATSNKYATRTKDGTKASHGGDHGASKVYTSHGVSSWAKAYVAVNDSGVHSHWNTHCAVATNRSVHHKHKDTMNNAARNGGGATVGRYAMMSSVYKDWVDAVDVKRGMADSNSHGRDYYGVDGWAKTWVDY…
Lsat_1_v5_gn_6_65141	LsMYC2	111899261	AT1G32640.1	ATGACGGATTACCGTCTTCCGACGGCGATGAATTTATGGAACGCAGATGATAACGCCATGATGGATGCGTTCATCAGCTCTGATATGTCTTCCTTTTGGGGTAATCCTACTAGTACGGCAGCGCCGTCTGCGGTTCCTCCGGCATCGTCCTCTGCGTCCACTTCTACAAATGATCTTCATAAGCTTGCCGGCGAGTCACAGCCTTTTAATCAGGATTCTTTACAGCAACGTCTTCAGGGGTTGATTGATAACGCTCGTGATTCGTGGACTTATGGGATCTTCTGGCAATCGTCCGCCGTGGATTACACGAGCCCCTCGTTTTTAGGGTGGGGCGACGGGTATTACAAGGGGGAGATCAACAAGCAAAAAACGACGACGTCGGTTAGTTCTTTGGCGGAG…	MTDYRTAMNWNADDNAMMDASSDMSSWGNTSTAASAVASSSASTSTNDHKAGSNDSRGDNARDSWTYGWSSAVDYTSSGWGDGYYKGNKKTTTSVSSAHRKKVRNSSGTMNAVDVTDTWSMTSVNGSGGAMSNVWAGRRASCRARGGGTVCSTNGVGSTSSDMNARVNSYSDTMNNTGGDTTDSSWTDVSSAAATTTTTTVMKDSVDVTAVATTVSNNSVSKSDNSCSSTNSSVHNSNRSNGGSRNSGSYDGSRNGNTSHSCKSVNGSKKTAGGDNSNKKKKHDGMSTSGTVSTVKSGGADSGRASRVVKRKKRGRKANGRNHVARRRKNKYARAVVNVSKMDKASGDASYNDKSKNTTGKKTDAMKKTKDSHSSSSTVSDKTTNNHKTDDDKGWDAMR…
Lsat_1_v5_gn_2_103381	LsNAC53	111899769	AT3G10500.1	ATGGCAGTGGTGCTTGATTCGGTAACACCGGCTCCAACAACGGCTTCCTCTCTCGCTCCTGGGTTTAGGTTTCATCCAACGGATGAAGAACTTGTACGGTATTATCTGAGGCGTAAGATTTGCGGCAAACCCTTCCGATTTGACGCTATTTCTGATGTTGATGTCTACAAAGTCGAACCTTGGGATCTTCCAGGTCTGTCCAGGCTTAAGAGCAGAGATCTGGAATGGTACTTTTTCAGTGTCCTGGATAAGAAGTATGGGAATGGGTCACGTACAAATCGAGCAACTGATAAAGGGTACTGGAAGACAACTGGGAAAGACAGGTCTGTTTACCATAGGTCTCAACTGGTTGGCATGAAAAAAACTCTGGTGTATCATATTGGTCGGGCTCCAAAGGGA…	MAVVDSVTATTASSAGRHTDVRYYRRKCGKRDASDVDVYKVWDGSRKSRDWYSVDKKYGNGSRTNRATDKGYWKTTGKDRSVYHRSVGMKKTVYHGRAKGRTNWVMHYRDKAGDSVCRRKSGSGKNGYGAVWDDVMVKADVDDDDAYDANDGSDTDKVADHDGDNSSADVSTMDHKMDGNHAKDGKDVNMDKSVKHYGTNNASDDVDYDDASTGDDASSADDKNVKTGMDYTSNTNNYTDSDNDSSNANDTHDAATGNCNAAKVDATGNNVASSSGHDSAHANASAYRASYMGNSAAASYSKYAAAASASTSVRVTTGMRRDVSTGTKDWSGKNGHDVSRDDNNSVVGKGHSGVSRSWCCMVVSSSSSCRSYMS
Lsat_1_v5_gn_7_90281	LsPDF1.1	111919043	AT1G19610.1	ATGGCTATCAAGATACAAATCGGTACAGTGAAAGGAAAACTATGTGAAAAGACGAGCCAGACTTGGTCTGGAAAGTGTAATTCCAAGAAGTGTGACAAAAAGTGCATAGAATGGGAGAAGGCAGTCCACGGAGCTTGTCACAAGCGTGAAGGGAAAGGCGGCTGCTTCTGCTACTTTGACTGTGACAAGAAACCTCCAAAAGATGCAAAACCAGTTCCTCCTGATGCTGTACCACCGCCTCCAAAAGATGGTTCCCCTCCAAAAGATTCGCCTCCTGCTGATGGCGGTGGTTCCCCTCCTCCTGCCGAGGGTGGATCCCCACCTCCTGCCGAGGGGGGATCCCCACCTCCAGCTCCTTCACGACACTAA	MAKGTVKGKCKTSTWSGKCNSKKCDKKCWKAVHGACHKRGKGGCCYDCDKKKDAKVDAVKDGSKDSADGGGSAGGSAGGSASRH
Lsat_1_v5_gn_7_90221	LsPDF1.2	111919042	no_hits_found	ATGGCAAAAAGATCAGTTGCCGCCTATGCAATCCTTCTCCTCCTCTTCGTTCTTGCCATTTCAGAAATCAGTACAGTGAAAGGAAAGTTATGTGAAAAGGTGAGCCAAACTTGGTCTGGAAAGTGTGATTCCAAGAAGTGTGACAAAAAGTGCATCGAATGGGAGAAGGCAGTCCATGGAGCTTGTCACAAGCGTGAAGGGAAAGGCGGCTGCTTCTGCTACTTTGACTGTGCAAAGAAACCTCCAAAAGATGCAAAACCAGTTCCCCCTGATGCCGTACCACCGCCTCCAAAAGATGGTTCCCCTCCAAAAGATTCGCCTCCTGCTGATGGCGGCGGTTCCCCTCCTCCAGCTGATGGTGGCGGCTCCCCTCCTCCGGCTGATGGCGGTGGTGCCCCT…	MAKRSVAAYAVASSTVKGKCKVSTWSGKCDSKKCDKKCWKAVHGACHKRGKGGCCYDCAKKKDAKVDAVKDGSKDSADGGGSADGGGSADGGGAASRH
Lsat_1_v5_gn_7_90161	LsPDF1.3	111919045	AT1G19610.1	ATGGCGACTGCGGATGAACCACAAATATGTGAAAAGGCTAGCATGATGTTCTCCGGAATTTGCATCAGCACATCGTGCGACAGAAAGTGTAAAGAATGGGAGAAGGCACTCCATGGAGCTTGTCATCTGCGAGAGGTCAGATATAGTTGCTTCTGCTACTACGACTGTAAGAAGGTGCCACCTCCAAAACCTGGGTCACCACCTGCTGTTGTTGTCTCGCCGCCTCCTCCAGGTGGCGGTGGATCCCCACCTTCTCCAGACGCCGGTGGATCCCCACCTCCTCCAGATGCCGGTGGATCCCCACCTTCTCCAGACGCCGGTGGATCCACACCAGCCTGCTGA	MATADCKASMMSGCSTSCDRKCKWKAHGACHRVRYSCCYYDCKKVKGSAVVVSGGGGSSDAGGSDAGGSSDAGGSTAC
Lsat_1_v5_gn_7_90580	LsPDF1.4	111895696	AT1G19610.1	ATGAGCCTCGATAAAAATCAGGCCCAAGGAGATGCTGACAAAGAAATCACGACTGTGAAGGCGAAAGTATGTGAAAAGCCAAGCAAGACCTGGTTTGGGACGTGCAAAGACACAGTCAAGTGCGACAAGCAATGCATAGAGTGGGAGGGTGCAGAACATGGAGCTTGTCATCAACGTGAAGCGAAATATATGTGCTTTTGCTACACCAAATGTGGTGCCAAGGCGTCTCCTACTCCTCCCTCTACTGCTCCCCCTGGGAATGGGGCACCCACACCCAATCCTCCGGGACCTCCTGGAGGCGGCCAACCACCTCCGGCGGAAGGCGGACAACCACCTCCGGCAGAAGGGGGGCAACCACCACCAGCGGAAGGCGGACAACCACCTCCGGCAGAAGGCGGA…	MSDKNAGDADKTTVKAKVCKSKTWGTCKDTVKCDKCWGAHGACHRAKYMCCYTKCGAKASTSTAGNGATNGGGGAGGAGGAGGAGGAGGG
Lsat_1_v5_gn_7_90700	LsPDF1.5	111895721	AT1G19610.1	ATGAGAAAAGAAATTACAACCGTGAAGGCGAAAGTATGTGAAAAGCCAAGCAAGACCTGGTTTGGGGTGTGCAAAGACACAGCCAAGTGCGACAAGCAGTGCATAGAGTGGGAGGGTGCAGAACATGGAGCATGTCATCAACGTGAAGCAAAATACATGTGCTTTTGCTACTCCAAATGTGAAGCCAAAGCGTCTCCTACTCCTCCCTCAACTGCTCCCCCTGCAAATGGGTCACCGACTCCTCCTGGAACTCCTGGAAGTGAAGGCGGACAACAACCTCCTGCGGAAGGTGGAAAACCACCATGCAAAAGGATGCGAGCCACCTCCAAGCATTTGATTGGATCCGATCATCTTACATGA	MRKTTVKAKVCKSKTWGVCKDTAKCDKCWGAHGACHRAKYMCCYSKCAKASTSTAANGSTGTGSGGAGGKCKRMRATSKHGSDHT
Lsat_1_v5_gn_7_90800	LsPDF1.6	NA	AT1G19610.1	ATGGTGTTAACAGAAATCGCGACCTTGGAGGGGAATACATGTGAAAAGCAGAGTAGGACCTGGTTTGGGCCATGTAATGAAGCCAACATGTGCAAGAAGCAATGCATAGAGTGGGAGGGCGCAGAATATGGAGCTTGTTATGAACAAGATACTAAATACATGTGCTTTTGCTACTTCAACTGTGATGCACAGACGCCTCCTAGAGAAGAGAGTCGCCTCCTCCCTCTTGACAATTTAATCGTACCCACTATGAATCTTCCTTGA	MVTATGNTCKSRTWGCNANMCKKCWGAYGACYDTKYMCCYNCDATRSRDNVTMN
Lsat_1_v5_gn_5_65860	LsPDF1.7	111919415	AT1G19610.1	ATGGCAAAACCTTCTGTTGCTTTCTTCGCATTCCTTCTACTTCTCTTGGTTCTTGCTATCTCAGATATAGCAACCGTGAAGGGAGAATTATGTGAGAAAGCCAGCAAGACATGGTCAGGAAACTGTGGCAACACAAGACACTGCGACGACCAGTGCAAGTCTTGGGAGGGTGCAGCCCATGGAGCTTGCCACGTGCGTGGAGGGAAACACATGTGCTTCTGCTACTTCAACTGTTCAAAAGCAGAGAAGATGGCTCAAGATAAGCTGAAAGCCAAAGAGCTCACCAAAGACGAGATTGAAGCCGAGAAACCACCACATGTTGAGCATCCAGTTGGACCCATTCATCCTTGA	MAKSVAAVASDATVKGCKASKTWSGNCGNTRHCDDCKSWGAAHGACHVRGGKHMCCYNCSKAKMADKKAKTKDAKHVHVGH
Lsat_1_v5_gn_8_34040	LsPDF2.1	111918144	AT2G02100.1	ATGAGGCCTTCCATGAAGCTGATTGCAACCATGTTGCTTGTACTCTTGTGTCTCATGGCCAATGTAATGGTGGAAGCTAGGACATGTGAGTCGCAGAGCCACAAATTCAAGGGGACCTGCGTCAGCAGCACCAACTGTGGTAATGTGTGCAAGAATGAAGGATTTCATGCCGGAAAGTGCCGTGGATTCCGACGTCGTTGCTTCTGCACTAAACACTGTTAA	MRSMKATMVCMANVMVARTCSSHKKGTCVSSTNCGNVCKNGHAGKCRGRRRCCTKHC
Lsat_1_v5_gn_5_70941	LsPDF2.2	111897215	AT5G63660.1	ATGGCGACCAATACCTTCGCTATCTTTTTCACCCTCCTACTCATCTTCTCTTCTCAGTGGACGATTCCAGGAGCAGAAGCACGAGTGTGCCAGTCGTTGAGCCATATGTATCATGGATCTTGTCTCCGCCACCATAACTGCTCTGTCATCTGCCGGAATGAAGGTTTCTCCGGCGGAAGGTGCAAAGGTGTCCGCCGCCGCTGTTTCTGCACCAAACTTTGTTAG	MATNTATSSWTGAARVCSSHMYHGSCRHHNCSVCRNGSGGRCKGVRRRCCTKC
Lsat_1_v5_gn_0_7960	LsPDF2.3	111914747	no_hits_found	ATGGGGAAGAGCTTGTTTGTGTTCATTTTGCTAGTTGCTCTCTTTGCTACCGATGAGACTATGATGAGTGTGACAGAAGCGAAGATGTGTCAAACGACGAGCCATGCATTGAGTTGTGCGACTGACACGACTTGTAATAGCTCGTGCGAAAAGCAAGGTTTTGCTCAAGGCAAATGTGATGGAATACGTCGTCGTTGTACATGTTACAAGCAGTGCTGA	MGKSVVAATDTMMSVTAKMCTTSHASCATDTTCNSSCKGAGKCDGRRRCTCYKC
Lsat_1_v5_gn_0_8000	LsPDF2.4	128128608	no_hits_found	ATGGGAAAAAACTTATTTGTGTTGATGTTACTCTTTGCTCTCTTTGCTACTGATGAGACTTTGGTGACTTTGACACAAGCAAAGATGTGTGAAACGACAAGTCATGCATTTAGTTGTGCGAATGATGGGCAATGTAATAGCTCCTGTGAAAAGAAAGGATTCATTAGTGGCAAATGTGATGGTGTTCGTCGTCGTTGTACGTGTTTCAAGCAGTGTGTTTGA	MGKNVMAATDTVTTAKMCTTSHASCANDGCNSSCKKGSGKCDGVRRRCTCKCV
Lsat_1_v5_gn_3_27700	LsPDF2.5	NA	no_hits_found	ATGGAGCGATCTGTACATTGTAATCTAGCCTACCTCTCTTTACTGGCAATGCTCATAATTTCAGAGATGAGTTCAAGTATGGGAGTGGAGACAAAATCATGCAGATATTCGAGCAAAACCTACAAAGGGTTATGTTTCTACAGCAGAAATTGTGATATCATATGCAAGGCTGAGGGTGCTCCGGGTGGTGGTCACTGCCAAATCTTAACCTTGCGTTGCTTTTGTAATGTTTGCGATCCAGACTAG	MRSVHCNAYSAMSMSSSMGVTKSCRYSSKTYKGCYSRNCDCKAGAGGGHCTRCCNVCDD
Lsat_1_v5_gn_5_9460	LsRBOHD	111891104	AT5G47910.1	ATGGGTACTGGTGACGGCAAAGATGGGTTGCCGGAGAGTAACCGCGATACGGAGATTGTTGGCTCTGACAGGACGGCGTTTAGTGGTCCGTTGAACAAAAGAGGTACCCGTAAAAGCGCCAGATTTAATATTCCAGACGACAGCGGTAGCAGTAGCGGTGGTGGAAGTATGAAGTCGAGAAATAACGACGATTACGTTGAGATTACTTTGGATGTTGGCGACGATTCTGTGGCGGTTCACAGCGTGAAAACTGCCGGTGATGTGGAGGACCCCGAACTGACTTTATTGGCTAAAGGGCTGGAGAAAAGGTCTTCTTTGGGGGCTTCAGTTGTGCGAAATGCGTCGTCGAGAATCCGGCAAGTATCGGAAGAGCTTAGAAAATTAACATCGATATCAAAA…	MGTGDGKDGSNRDTVGSDRTASGNKRGTRKSARNDDSGSSSGGGSMKSRNNDDYVTDVGDDSVAVHSVKTAGDVDTAKGKRSSGASVVRNASSRRVSRKTSSKRTAGRYDRTKSAATHAKGKSKTDGAAAWAAKRDTATTTGRAGCGMNKDSKAGDASRRRNTGDNKAKWDADSDSRTDMVDKDADGRNAVRSSASANKSNKADYAAMDDNGYMSTATSVRGSKNSMMSKRNANDRNRGYDRKYDNWRCWVAWGAMAGTWKYYKNRAADVMGHCVCVAKGAATKNMAVCRNTTWRNKTKGVVVDDNNHKVAVGTGVGHASHACDRSATYMRGDDTYWHVKAAGYTGMVVMAATATWRRGRNKKKTGNAWYSHHVVYTMVHGKYTKWYKKTTWMYAVYMG…
Lsat_1_v5_gn_1_28600	LsSOBIR1	111881426	AT2G31880.1	ATGGCCGCCATCAGCCACCTCTCACTACTCCTTTTTTTCACTCTAACCCTCTCCGCTCACGCCAAACTGACTCTTAACGCCGCAGACAGCCATGCTCTCATCACAATTCTGGAAGACTTAGGTGTCTCAGGCGAGCTCCATCGACCGGAAAATCTCTGCTACACCGACGGAATATTCTGTGAGCGGAGGATTTTAAACGAATCTTACGTCCATAGAGTGACTGGGATTGTGCTCAAAGCTCAAAAGCTGAAAGGGTTTATCTCGCCGGCGATTGGGCAGTTATCGGAGCTCAAAGAACTGTCTTTCCCTGACAATTACCTTGTTGATGGTATCCCACCTCAAATCGCCAACTGCCGGAAACTTGAAGTTCTGAAAGTCCGCAATAATGAACTTTCCGGT…	MAASHSTTSAHAKTNAADSHATDGVSGHRNCYTDGCRRNSYVHRVTGVKAKKGSAGSKSDNYVDGANCRKVKVRNNSGVGSSRRDSSNKSGNGKYYNKSDDNMTGKVSRSRNRNSGNSGANKVSSDKKTNYKRVKRYASTNSTGNRSSDSNNAAASMTKKHNKNRKKTMGVGVGSVAGSASVKAVKTRGKSGASSKAANDDAVAAVGRGGCGVYKTDGKKTAKKVAKDAATDTKNKKMRRSTVGRHRNAHSRTCHYVYMKNGSDANNGTRDWTRHRAGVASGYHNHTRVHRDKANVDDDMARADGAKSATHMTSSNVAGTGYAYHTMKTDKCDYSGVGVVGKSDDHTSVSVKWMRKVMTSDNKADSNGYMVKACCTDNKRNSKDCRVMADTNVSNVN
Lsat_1_v5_gn_8_103681	LsWRKY33	111917576	AT2G38470.1	ATGGCTTCCTCTGGTGGCAGCTTGAATACTTCCACTACGACTTCTCAGTACCCACCTTTCTCTTTCTCGACGTCTTTCAGTGATCTTATTGCTTCTAATACCGGCGAAGATCCCAATTGGGGGTTCTTCAGTGGCGGCGGCGGCGGCGGCGGCGGTGGTGGCGAAAGTCCAAAACCAACTCCGACGCCGTTCTCTCCGTCTGCTTTCCTTTCTACACCAACTGGGTTGAACCAAAACCAGTTCTTGGATTCTCCTTTCTTCCCTTTCAATTCGAATATTGTTCCATCTCCGACAACCGGAAGCTTTTCTGGTTTGGATTTCAAGGATGAAGAAAGAACTTATTCTAACTTTTCATTTCAATCACAAGCAAGGCCTCTTGCTTCCATGGCTTCAATCAAG…	MASSGGSNTSTTTSYSSTSSDASNTGDNWGSGGGGGGGGGGSKTTSSASTTGNNDSNSNVSTTGSSGDKDRTYSNSSARASMASKMVKTWGKTDTSNKNKSSTSVTYVSDSAVKDTRDGYNWRKYGKVKGSNRSYYKCTNCTKKKVRNGHTVYKGNHSHAKNAKKSSSNSYSASNHDSSASGDGSSSKSGDDHNAKRWKGTSASGGSRTVRRVVTTSDDDDGYRWRKYGKVVKGNNRSYYKCTNGCVRKHVRASHDRAVTTYGKHNHDVARGSGSYANRTTNNGNTNNNYGMARSANYSSSSTTGGGYTMNSGSNGSSYVNNRGKNGSSSAKDYNSG
Lsat_1_v5_gn_2_126880	LsWRKY54A	111883774	AT2G40750.1	ATGGAAAAGAACAAGAAAAGATTGAACGAAACCCTAATTAAAGGCGAAGATTCTGCAAAGAAGCTACAGGCTTTACTTTGCCGGAGAGCTTATAATGATGGGTCGGTTTCTGTTGAAGATCTTGTGATGGAAATACTTGGATCTTTCTCCCGTGGCCTTTCAATGTTGAGATCTTGTGATTCCGGAGAGTTTGCCGGTGCTCCGGCGAGTCCCGATATGACTTTGGCTACGTCCGGTGACCAGACACCGGAAGTTAAAAACAGGAAGAAACCGGCGCCGGCTTTGAAGGAACGGAGAGGTTGCTACAAGAGAAGAAGGACCATAGATTCAAGGGTGATAACAAGTGTTACAATTGAAGATGGTTATGCATGGAGGAAATATGGTCAAAAAATGATCCTC…	MKNKKRNTKGDSAKKACRRAYNDGSVSVDVMGSSRGSMRSCDSGAGAASDMTATSGDTVKNRKKAAKRRGCYKRRRTDSRVTSVTDGYAWRKYGKMNSSRCYYRCTHKDHGCKAKVKDSNMYHTYGHHTCTNNSHSGVVDNGGASKNHSSNSSATNVSKVSKTSTDVSVSDNVSSANDGYSHNSSAWNWHNGSSGHGMWDNDSCASTSSHGYDMDNNDGSSDDVS
Lsat_1_v5_gn_2_126920	LsWRKY54B	111883782	AT2G40750.1	ATGGATGAAAGCAAGGAAAAAGTGGTTGAAATCCTAATTAGAGGAAGAAATTATGCAAAGATGCTGCAAAATTTACTTCGCCGGAAAGTTGATAACGATGGGTCAGTTTCTGTGGATAATATTATGATGGAAATAATGAAATCTTTCGTCGACAGCCTTTTAGTATTGAACTCTTTCCATACCGGCAAGTTTTGTAGGGTTCCGGTGAGTCCCCATATGGGGTTGGCTTGCTCCCTTGACTGGGTACCAAAATTTTGCTCCGAGGAAACTGGGAAGGACCTGACGCTAGGAGTAAGGAAACGAAGAGGTTCTTACAAGAGGAGGACCATAGATTCAAGGGTCAAAACTAGTTGTACGATTGAAGATGGTTATTCATGGAGAAAATATGGTCAAAAAGAG…	MDSKKVVRGRNYAKMNRRKVDNDGSVSVDNMMMKSVDSVNSHTGKCRVVSHMGACSDWVKCSTGKDTGVRKRRGSYKRRTDSRVKTSCTDGYSWRKYGKNSKRCYRCTHKHVGCKAKVKDTNMHTYGYHTCSSNTSHHGGVDRKDSKYHNDNTTNVTNSKDSSKDTSTTVWKMNDCKNYGSDANVS
Lsat_1_v5_gn_9_38680	LsWRKY70	111898200	AT3G56400.1	ATGGAATCCCCAACTTGGCCGGAGAGTTCTCAAAGCAACCGGATAAAAGCAATTCAAGAACTCACCAACGGTCAAGAATGGACAAATAAGCTTCAGGAGGCCCTTTGGTGCCCGGAGAATTTCGAGTCTGACCCAACATCAATCGATGGTGTATTGCTTCAAATCTTGGAGATGTTCGAGAAGACCATCTCAATCATGGGTTCTAGCAGTATCAATAACGCGACTCTTGATCATCTTCTCACCAGTGATTTGCATTCTTCTGCCAGTTTGGGTAAACCAAAATCGGAAAATATTAACGAGAGTCCAAATTCAGTAATACCGGTGAAAATTAAAAAGAGATGTGTTAAAAGAAGAAAAAGCTCATGGACATCTACAAAAGTAACTTCCGATCTGATTGAT…	MSTWSSSNRKATNGWTNKAWCNSDTSDGVMKTSMGSSSNNATDHTSDHSSASGKKSNNSNSVVKKKRCVKRRKSSWTSTKVTSDDDGHAWRKYGKNANHRSYYRCTYKSDGCATKVMDKKYRTYGNHTCNNRADSDRDSNTKKKKHHNSKKDGSSSGGNSSSCNNDWGTHVDTSVSMSSWDHMVSRAYSGDRGDS
